# Viral proteins and virus-like particles of the LTR5_Hs endogenous retrovirus in human primordial germ cell-like cells

**DOI:** 10.1101/2022.09.24.509338

**Authors:** Mutsumi Kobayashi, Misato Kobayashi, Johannes Kreuzer, Eric Zaniewski, Jae Jung Kim, Keiko Shioda, Hikari Hagihara, Junko Odajima, Ayako Nakashoji, Yi Zheng, Jianping Fu, Maria Ericsson, Kazuhiro Kawamura, Shannon L. Stott, Daniel Irimia, Wilhelm Haas, Chin-Lee Wu, Maria Tokuyama, Toshi Shioda

## Abstract

The hominoid-specific endogenous retrovirus LTR5_Hs is transcriptionally activated in human primordial germ cell-like cells (hPGCLCs), a pluripotent stem cell-derived cell culture model of PGCs. Here, taking the unique advantage of our novel cell culture method to obtain large amounts of pure hPGCLCs, we performed proteomics profiling of hPGCLCs and detected various viral proteins produced from the LTR5_Hs RNA *via* ribosomal frameshifting. We also present transmission electron microscopy images of 100-nm diameter virus-like particles (VLPs) assembled at the surface of hPGCLCs. Compared to hPGCLCs, expression of LTR5_Hs RNA is far weaker in human seminomas, the germ cell tumors resembling PGCs. Re-analysis of published single cell RNA-seq data of human embryos revealed strong activation of LTR5_Hs in migrating PGCs but suppressed in PGCs upon they reach the gonadal anlagen. In the microfluidics-supported polarized embryoids mimicking peri-implantation stages of human embryos, LTR5_Hs RNA was detected by RNA in situ hybridization in NANOG^+^/TFAP2C^+^/SOX17^+^ cells resembling freshly emerged PGCs. These results support that human germ cells produce LTR5_Hs proteins and VLPs during their earliest stages of normal development until their settlement in the gonadal anlagen.

**SUMMARY STATEMENT:** The hominoid-specific endogenous retrovirus LTR5_Hs is activated in a cell culture model resembling early-stage human primordial germ cells, producing not only viral RNA but also retrovirus proteins and virus-like particles.
