## Supplementary material for "Viral proteins and virus-like particles of the LTR5_Hs endogenous retrovirus in human primordial germ cell-like cells": Table S1

### Sheet: C1_iPSC_and_Seminoma
ID and coordinates	chromosome	species	length
5174_Y:18996634-19004670	Y	HERV1	8037
W-141_19:23947081-23948150	19	HERV17-int	1070
4621_19:12098325-12104292	19	LTR10C	5968
4301_15:84214490-84222978	15	LTR10G	8489
4302_15:85219119-85227604	15	LTR10G	8486
4632_19:18577414-18587893	19	LTR12F	10480
2579_7:100838696-100847199	7	LTR2	8504
1379_4:39539258-39544115	4	LTR3B	4858
4457_17:43872266-43876352	17	LTR3B	4087
6171_1:207632284-207641252	1	LTR7	8969
3672_11:127767996-127774895	11	LTR7	6900
5651_X:114040287-114044811	X	LTR7	4525
5682_X:121343882-121348564	X	LTR7	4683
509_2:36599099-36608515	2	LTR7B	9417
4165_14:59610764-59618496	14	LTR8	7733
3547_11:74869433-74884487	11	LTR9A1	15055
5302_X:12939864-12947330	X	MER4-int	7467
4630_19:17592762-17603116	19	MER41A	10355
2013_5:147715836-147734078	5	MER41B	18243
490_2:19922746-19929801	2	MER9a2	7056
3334_10:96731989-96738173	10	MLT1J	6185

### Sheet: C2_iPSC_specific
ID and coordinates	chromosome	species	length
2663_7:143785955-143793742	7	ERVL-B4-int	7788
4192_14:82060323-82065142	14	ERVL-int	4820
1570_4:114586734-114596374	4	HERV1	9641
W-84_3:154978074-154979301	3	HERV17-int	1228
ERVW-29_18:13656680-13657838	18	HERV17-int	1159
5123_Y:14815795-14819688	Y	HERV9-int	3894
2696_8:7069007-7080994	8	HERVE-int	11988
5856_1:35132757-35139235	1	HERVH-int	6479
5924_1:72984498-72993622	1	HERVH-int	9125
6192_1:218595009-218599849	1	HERVH-int	4841
511_2:37382172-37386696	2	HERVH-int	4525
693_2:137683511-137688455	2	HERVH-int	4945
744_2:169129439-169137549	2	HERVH-int	8111
1245_3:176062508-176071373	3	HERVH-int	8866
1180_3:153227332-153232106	3	HERVH-int	4775
1149_3:145112475-145119227	3	HERVH-int	6753
1127_3:133429747-133437214	3	HERVH-int	7468
1639_4:140214523-140219785	4	HERVH-int	5263
1516_4:94085678-94090058	4	HERVH-int	4381
1589_4:125562658-125568661	4	HERVH-int	6004
1691_4:167436930-167442164	4	HERVH-int	5235
1624_4:135168345-135174465	4	HERVH-int	6121
1896_5:84698758-84705172	5	HERVH-int	6415
1758_5:12663587-12668504	5	HERVH-int	4918
1766_5:18535711-18544015	5	HERVH-int	8305
1997_5:136544955-136551812	5	HERVH-int	6858
1912_5:98079623-98093183	5	HERVH-int	13561
2091_6:19539525-19547919	6	HERVH-int	8395
2218_6:78583745-78589136	6	HERVH-int	5392
2380_6:153923207-153938073	6	HERVH-int	14867
2226_6:80648717-80653177	6	HERVH-int	4461
2454_7:31468029-31472374	7	HERVH-int	4346
2618_7:122817180-122827713	7	HERVH-int	10534
2614_7:121564820-121569265	7	HERVH-int	4446
2662_7:143537703-143543505	7	HERVH-int	5803
2876_8:83505869-83510773	8	HERVH-int	4905
2933_8:113510721-113516422	8	HERVH-int	5702
2983_8:144955094-144959802	8	HERVH-int	4709
3162_9:126075620-126080744	9	HERVH-int	5125
3120_9:98266813-98271182	9	HERVH-int	4370
3680_12:4018995-4025863	12	HERVH-int	6869
3731_12:20816176-20822421	12	HERVH-int	6246
3836_12:72705498-72715004	12	HERVH-int	9507
4164_14:59443911-59453014	14	HERVH-int	9104
4319_15:94754309-94761255	15	HERVH-int	6947
5718_X:138260656-138270022	X	HERVH-int	9367
5654_X:114602200-114606789	X	HERVH-int	4590
5678_X:119318690-119324645	X	HERVH-int	5956
5606_X:99159895-99164782	X	HERVH-int	4888
1443_4:68578240-68581296	4	HERVH48-int	3057
1484_4:83505779-83510402	4	HERVH48-int	4624
5410_X:57219329-57223949	X	HERVH48-int	4621
3043_9:31772325-31777713	9	HERVK11-int	5389
6238_1:242212992-242217888	1	HERVK22-int	4897
2285_6:109851790-109861853	6	HERVL-int	10064
5274_Y:25843627-25850876	Y	HERVS71-int	7250
5855_1:34630913-34637213	1	LTR104	6301
2653_7:141575646-141584446	7	LTR10A	8801
4849_20:49281127-49287343	20	LTR10B1	6217
2022_5:154878589-154886115	5	LTR10B2	7527
2100_6:27178263-27186526	6	LTR10B2	8264
3699_12:9902698-9911285	12	LTR10B2	8588
6108_1:173637223-173643032	1	LTR10C	5810
947_3:48272764-48278859	3	LTR10G	6096
2003_5:139502942-139512402	5	LTR12	9461
1989_5:130633542-130642238	5	LTR12	8697
3078_9:78431299-78443032	9	LTR12	11734
5904_1:62753980-62762193	1	LTR12C	8214
1074_3:115789962-115799166	3	LTR12C	9205
5115_Y:13888665-13897893	Y	LTR12C	9229
5067_Y:8979987-8988904	Y	LTR12D	8918
2860_8:72387848-72395578	8	LTR12F	7731
2754_8:27491922-27497770	8	LTR12F	5849
3853_12:81896576-81905618	12	LTR12F	9043
5045_Y:7170019-7177765	Y	LTR12F	7747
2101_6:27187510-27196283	6	LTR14	8774
4755_19:51396763-51402961	19	LTR14B	6199
493_2:26297920-26306401	2	LTR15	8482
4652_19:21253165-21264283	19	LTR15	11119
5680_X:120146455-120156069	X	LTR15	9615
5944_1:82065185-82072875	1	LTR16	7691
4895_21:37583710-37592312	21	LTR16	8603
3951_13:42865080-42873158	13	LTR16A	8079
1708_4:171985055-171990068	4	LTR16C	5014
2225_6:80507800-80515803	6	LTR16C	8004
582_2:77088081-77093190	2	LTR16D	5110
2263_6:94553198-94559610	6	LTR16E1	6413
2230_6:81337133-81351822	6	LTR17	14690
1926_5:104031709-104037314	5	LTR1D1	5606
3887_12:100159472-100166196	12	LTR22B1	6725
4696_19:27745646-27751364	19	LTR22B1	5719
5939_1:79636721-79644493	1	LTR37-int	7773
3941_13:34798093-34802020	13	LTR37A	3928
4181_14:71124206-71131040	14	LTR38A1	6835
5228_Y:22564824-22573682	Y	LTR4	8859
4121_14:41515870-41522403	14	LTR47A2	6534
5641_X:111543759-111549689	X	LTR47A2	5931
4742_19:46273162-46278852	19	LTR48B	5691
4736_19:43321083-43329393	19	LTR49-int	8311
4670_19:22568269-22575021	19	LTR7	6753
557_2:64073266-64080444	2	LTR56	7179
2914_8:99943681-99949604	8	LTR59	5924
5882_1:48208955-48214821	1	LTR7	5867
5870_1:43085574-43096756	1	LTR7	11183
6234_1:241433879-241439886	1	LTR7	6008
5917_1:68386149-68395998	1	LTR7	9850
5934_1:76894793-76900406	1	LTR7	5614
5919_1:70588485-70594003	1	LTR7	5519
5943_1:81245282-81251445	1	LTR7	6164
5907_1:64349467-64356214	1	LTR7	6748
5938_1:79488620-79493869	1	LTR7	5250
6132_1:187763315-187770890	1	LTR7	7576
5863_1:38425098-38430783	1	LTR7	5686
6223_1:232118114-232125541	1	LTR7	7428
6184_1:212907312-212919912	1	LTR7	12601
5981_1:99509510-99515369	1	LTR7	5860
6187_1:215409812-215415700	1	LTR7	5889
5895_1:55021043-55033673	1	LTR7	12631
5811_1:5044834-5052877	1	LTR7	8044
6188_1:216008128-216014110	1	LTR7	5983
5909_1:65637767-65648036	1	LTR7	10270
5925_1:72980827-72983976	1	LTR7	3150
5980_1:98800061-98806877	1	LTR7	6817
6203_1:224839927-224846082	1	LTR7	6156
5946_1:82955304-82961581	1	LTR7	6278
6218_1:229412495-229420609	1	LTR7	8115
6155_1:198034650-198042126	1	LTR7	7477
795_2:207017217-207024728	2	LTR7	7512
504_2:34694638-34702829	2	LTR7	8192
829_2:224087352-224093515	2	LTR7	6164
721_2:154867348-154874577	2	LTR7	7230
753_2:179051591-179057326	2	LTR7	5736
801_2:209078019-209084644	2	LTR7	6626
543_2:57227379-57235200	2	LTR7	7822
588_2:79211348-79217561	2	LTR7	6214
465_2:5000767-5008271	2	LTR7	7505
580_2:76573618-76579713	2	LTR7	6096
662_2:117278976-117284506	2	LTR7	5531
562_2:67330958-67339594	2	LTR7	8637
HERV-H19a_2:165707552-165716198	2	LTR7	8647
558_2:64252674-64258565	2	LTR7	5892
467_2:7872703-7878891	2	LTR7	6189
789_2:199246974-199255234	2	LTR7	8261
770_2:187670206-187676269	2	LTR7	6064
803_2:209299571-209305667	2	LTR7	6097
560_2:66243884-66249526	2	LTR7	5643
794_2:206804464-206812627	2	LTR7	8164
591_2:80875807-80879920	2	LTR7	4114
737_2:164459139-164463944	2	LTR7	4806
566_2:70620647-70625536	2	LTR7	4890
778_2:192918435-192924800	2	LTR7	6366
843_2:237606785-237615508	2	LTR7	8724
747_2:170973732-170983386	2	LTR7	9655
769_2:187558163-187566109	2	LTR7	7947
586_2:79051368-79057086	2	LTR7	5719
547_2:58314209-58322389	2	LTR7	8181
788_2:199179578-199186022	2	LTR7	6445
724_2:156714290-156725910	2	LTR7	11621
780_2:194130055-194136556	2	LTR7	6502
826_2:223188765-223195390	2	LTR7	6626
909_3:32458603-32467714	3	LTR7	9112
1262_3:186657773-186669162	3	LTR7	11390
1138_3:141205015-141211726	3	LTR7	6712
1202_3:162712590-162718243	3	LTR7	5654
1219_3:166499437-166506425	3	LTR7	6989
917_3:35874402-35880025	3	LTR7	5624
1233_3:170815976-170824559	3	LTR7	8584
965_3:57304051-57310296	3	LTR7	6246
1230_3:170681795-170689384	3	LTR7	7590
1179_3:152596603-152605968	3	LTR7	9366
1212_3:164342191-164347864	3	LTR7	5674
889_3:20967543-20973262	3	LTR7	5720
1100_3:125863795-125869503	3	LTR7	5709
1033_3:97269332-97277375	3	LTR7	8044
1246_3:176321617-176327363	3	LTR7	5747
991_3:78323941-78332553	3	LTR7	8613
1162_3:148414236-148420100	3	LTR7	5865
992_3:78581208-78588919	3	LTR7	7712
962_3:54634481-54640204	3	LTR7	5724
1265_3:187174195-187181059	3	LTR7	6865
1094_3:124752567-124758183	3	LTR7	5617
975_3:70433896-70440419	3	LTR7	6524
1276_3:192995635-193001828	3	LTR7	6194
862_3:8177023-8183038	3	LTR7	6016
1056_3:106922751-106928387	3	LTR7	5637
940_3:46244374-46252065	3	LTR7	7692
860_3:6397325-6404316	3	LTR7	6992
1244_3:175827525-175836206	3	LTR7	8682
1268_3:190920159-190928374	3	LTR7	8216
1151_3:145551227-145556922	3	LTR7	5696
1267_3:190144599-190152062	3	LTR7	7464
1017_3:90083098-90086688	3	LTR7	3591
1203_3:162722650-162727081	3	LTR7	4432
1186_3:155273425-155280798	3	LTR7	7374
1154_3:146353853-146359465	3	LTR7	5613
1702_4:170677759-170682607	4	LTR7	4849
1692_4:167876295-167883501	4	LTR7	7207
1647_4:145832800-145842028	4	LTR7	9229
1596_4:128638923-128646616	4	LTR7	7694
1324_4:12363875-12370411	4	LTR7	6537
1737_4:189478987-189485403	4	LTR7	6417
1676_4:162709290-162714751	4	LTR7	5462
1663_4:155106627-155114249	4	LTR7	7623
1584_4:119993636-119999678	4	LTR7	6043
1496_4:89964783-89970379	4	LTR7	5597
1342_4:23722376-23727827	4	LTR7	5452
1513_4:92271490-92277648	4	LTR7	6159
1665_4:156600195-156606035	4	LTR7	5841
1688_4:166716124-166723500	4	LTR7	7377
1687_4:166520699-166526629	4	LTR7	5931
1711_4:172955652-172962359	4	LTR7	6708
1693_4:167922965-167930710	4	LTR7	7746
1323_4:11806449-11813044	4	LTR7	6596
1321_4:11653551-11659272	4	LTR7	5722
1620_4:134012211-134018381	4	LTR7	6171
1599_4:130767408-130776264	4	LTR7	8857
1622_4:134677128-134686407	4	LTR7	9280
1594_4:127510633-127517102	4	LTR7	6470
1646_4:145698822-145704802	4	LTR7	5981
1605_4:132118160-132125940	4	LTR7	7781
1734_4:186043577-186049597	4	LTR7	6021
1325_4:14169934-14175976	4	LTR7	6043
1739_4:189925280-189933307	4	LTR7	8028
1973_5:124497034-124502740	5	LTR7	5707
1959_5:117046238-117051810	5	LTR7	5573
2000_5:136565216-136571216	5	LTR7	6001
2019_5:153447150-153455941	5	LTR7	8792
1982_5:126838561-126845494	5	LTR7	6934
1962_5:120695402-120703258	5	LTR7	7857
1932_5:106977916-106986698	5	LTR7	8783
1749_5:7263552-7272092	5	LTR7	8541
ERVH5q23.2_5:122474225-122478846	5	LTR7	4622
1747_5:5515522-5525255	5	LTR7	9734
1882_5:76357244-76363340	5	LTR7	6097
1764_5:16419968-16426090	5	LTR7	6123
1972_5:124303870-124309835	5	LTR7	5966
1925_5:104063633-104070481	5	LTR7	6849
1922_5:101315474-101320608	5	LTR7	5135
2164_6:61600185-61606274	6	LTR7	6090
2314_6:120925043-120931119	6	LTR7	6077
2065_6:6026434-6033624	6	LTR7	7191
2295_6:114422437-114428336	6	LTR7	5900
2329_6:125700302-125707480	6	LTR7	7179
2259_6:90670016-90675595	6	LTR7	5580
2266_6:97779292-97789709	6	LTR7	10418
2275_6:102102386-102108875	6	LTR7	6490
2337_6:131338776-131348185	6	LTR7	9410
2296_6:115030725-115042978	6	LTR7	12254
2394_6:164652121-164657950	6	LTR7	5830
2086_6:18752716-18760301	6	LTR7	7586
2224_6:80475483-80488343	6	LTR7	12861
2381_6:157700362-157706464	6	LTR7	6103
2388_6:160286609-160292314	6	LTR7	5706
2076_6:12667284-12673011	6	LTR7	5728
2345_6:137060289-137067134	6	LTR7	6846
2334_6:130192280-130199095	6	LTR7	6816
2349_6:140255438-140263080	6	LTR7	7643
2356_6:141452939-141460677	6	LTR7	7739
2628_7:125909964-125915741	7	LTR7	5778
2420_7:9352194-9359230	7	LTR7	7037
2474_7:42869812-42876404	7	LTR7	6593
2595_7:109591820-109597554	7	LTR7	5735
2444_7:24396490-24401068	7	LTR7	4579
2565_7:93639934-93645553	7	LTR7	5620
2434_7:20120708-20126557	7	LTR7	5850
2620_7:124729156-124735358	7	LTR7	6203
2930_8:112195982-112201388	8	LTR7	5407
2972_8:137824630-137830449	8	LTR7	5820
2955_8:127431700-127440906	8	LTR7	9207
2937_8:114281592-114286513	8	LTR7	4922
2940_8:115212252-115218202	8	LTR7	5951
2910_8:97200739-97206678	8	LTR7	5940
2963_8:131740744-131747161	8	LTR7	6418
2879_8:85062830-85069150	8	LTR7	6321
3158_9:122530592-122536151	9	LTR7	5560
3156_9:121789976-121796727	9	LTR7	6752
3070_9:74085786-74093802	9	LTR7	8017
3109_9:93347571-93353337	9	LTR7	5767
3089_9:85458365-85466868	9	LTR7	8504
3005_9:12948344-12954652	9	LTR7	6309
3155_9:118485630-118491397	9	LTR7	5768
3118_9:97214680-97220761	9	LTR7	6082
3081_9:80137335-80145478	9	LTR7	8144
3087_9:82883728-82891699	9	LTR7	7972
3068_9:69404566-69410279	9	LTR7	5714
3123_9:100139458-100146544	9	LTR7	7087
3122_9:99669766-99675898	9	LTR7	6133
2989_9:2275783-2281525	9	LTR7	5743
3042_9:31326352-31334694	9	LTR7	8343
3018_9:22658533-22664085	9	LTR7	5553
3076_9:78180693-78186820	9	LTR7	6128
3050_9:35003407-35011008	9	LTR7	7602
3203_10:20118009-20124934	10	LTR7	6926
3209_10:25716396-25722923	10	LTR7	6528
3180_10:1349130-1355487	10	LTR7	6358
3349_10:106016754-106023057	10	LTR7	6304
3250_10:52028737-52039561	10	LTR7	10825
3257_10:54166658-54172498	10	LTR7	5841
3191_10:6629618-6635541	10	LTR7	5924
3274_10:58860992-58867331	10	LTR7	6340
3601_11:94641600-94648049	11	LTR7	6450
3565_11:82025391-82031949	11	LTR7	6559
3663_11:123865324-123870880	11	LTR7	5557
3537_11:70209637-70220000	11	LTR7	10364
3383_11:3647989-3653629	11	LTR7	5641
3520_11:63452679-63459317	11	LTR7	6639
3627_11:102903995-102909633	11	LTR7	5639
3610_11:96587634-96596463	11	LTR7	8830
3393_11:6069105-6075893	11	LTR7	6789
3599_11:94345960-94355573	11	LTR7	9614
3417_11:23183936-23189778	11	LTR7	5843
3658_11:122546730-122555599	11	LTR7	8870
3675_11:131250637-131261172	11	LTR7	10536
3677_11:133626749-133632762	11	LTR7	6014
3389_11:5159269-5167133	11	LTR7	7865
3659_11:122824427-122834651	11	LTR7	10225
3811_12:59101199-59110075	12	LTR7	8877
3816_12:60951278-60957631	12	LTR7	6354
3886_12:99715178-99723796	12	LTR7	8619
3714_12:13259331-13265519	12	LTR7	6189
3730_12:20762121-20778674	12	LTR7	16554
3847_12:79539847-79545636	12	LTR7	5790
3861_12:86938450-86946946	12	LTR7	8497
3812_12:59323185-59328986	12	LTR7	5802
3827_12:67766803-67772346	12	LTR7	5544
3892_12:103222088-103229120	12	LTR7	7033
3710_12:11462167-11468020	12	LTR7	5854
3713_12:12057939-12068548	12	LTR7	10610
3727_12:18195761-18203724	12	LTR7	7964
3839_12:73000534-73007727	12	LTR7	7194
3977_13:61205681-61212008	13	LTR7	6328
4024_13:87186447-87192108	13	LTR7	5662
3987_13:66137808-66147046	13	LTR7	9239
3968_13:55578230-55584088	13	LTR7	5859
3969_13:55654929-55660802	13	LTR7	5874
3971_13:56040250-56047190	13	LTR7	6941
4009_13:80183285-80189980	13	LTR7	6696
3972_13:56112401-56118290	13	LTR7	5890
4021_13:86358154-86365765	13	LTR7	7612
3962_13:54127416-54133158	13	LTR7	5743
4055_13:104206932-104213834	13	LTR7	6903
3943_13:36316324-36321264	13	LTR7	4941
4012_13:81866270-81874925	13	LTR7	8656
3979_13:63213290-63217634	13	LTR7	4345
4045_13:97642317-97649512	13	LTR7	7196
4201_14:86731585-86737061	14	LTR7	5477
4136_14:46011772-46018071	14	LTR7	6300
4176_14:70293537-70301890	14	LTR7	8354
4109_14:38190637-38196528	14	LTR7	5892
4220_14:98985268-98992897	14	LTR7	7630
4139_14:47104440-47110722	14	LTR7	6283
4194_14:84499244-84505986	14	LTR7	6743
4218_14:95973026-95978845	14	LTR7	5820
4133_14:45491975-45501194	14	LTR7	9220
4141_14:48254347-48260686	14	LTR7	6340
4142_14:48261794-48268295	14	LTR7	6502
4316_15:92511421-92518355	15	LTR7	6935
4307_15:88547266-88551061	15	LTR7	3796
4321_15:96868545-96878200	15	LTR7	9656
4306_15:87829823-87840842	15	LTR7	11020
4329_15:101072780-101079317	15	LTR7	6538
4393_16:59514997-59522918	16	LTR7	7922
4334_16:7814786-7820390	16	LTR7	5605
4342_16:13351637-13357812	16	LTR7	6176
4409_16:70616690-70625455	16	LTR7	8766
4487_17:76606000-76611275	17	LTR7	5276
4543_18:35844054-35850428	18	LTR7	6375
4560_18:51569470-51574188	18	LTR7	4719
4567_18:57064651-57072399	18	LTR7	7749
4566_18:56415435-56421342	18	LTR7	5908
4548_18:42991606-42999457	18	LTR7	7852
4533_18:31803769-31810043	18	LTR7	6275
4547_18:42737084-42743765	18	LTR7	6682
4587_18:74293057-74298748	18	LTR7	5692
4784_19:55006827-55012423	19	LTR7	5597
4798_20:172501-179937	20	LTR7	7437
4847_20:45759319-45766498	20	LTR7	7180
4815_20:13357879-13365558	20	LTR7	7680
4839_20:40269046-40275815	20	LTR7	6770
4817_20:15147681-15153521	20	LTR7	5841
4866_21:16892209-16898242	21	LTR7	6034
4868_21:17121595-17129944	21	LTR7	8350
4902_21:40954513-40960209	21	LTR7	5697
4881_21:26227876-26233487	21	LTR7	5612
4867_21:16914120-16919914	21	LTR7	5795
6281_22:34834607-34840026	22	LTR7	5420
5652_X:114466824-114476746	X	LTR7	9923
5644_X:112530343-112536767	X	LTR7	6425
5603_X:98524252-98530086	X	LTR7	5835
5575_X:90773018-90780037	X	LTR7	7020
5292_X:4891613-4900090	X	LTR7	8478
5331_X:30103768-30110574	X	LTR7	6807
5330_X:29975701-29981243	X	LTR7	5543
5294_X:6272218-6277943	X	LTR7	5726
5705_X:131712221-131717768	X	LTR7	5548
5329_X:28891449-28898193	X	LTR7	6745
5599_X:96624139-96630445	X	LTR7	6307
5097_Y:12559209-12565355	Y	LTR7	6147
5031_Y:5322054-5330427	Y	LTR7	8374
5029_Y:4355096-4361163	Y	LTR7	6068
5181_Y:19411963-19427725	Y	LTR7	15763
4035_13:90287078-90294324	13	LTR71A	7247
6114_1:175097958-175107407	1	LTR78	9450
5636_X:109178344-109184159	X	LTR7A	5816
5808_1:4178468-4187573	1	LTR7B	9106
5890_1:53424629-53432944	1	LTR7B	8316
584_2:77965121-77971357	2	LTR7B	6237
736_2:164295825-164301567	2	LTR7B	5743
1160_3:148151528-148157665	3	LTR7B	6138
1220_3:166822765-166829672	3	LTR7B	6908
906_3:32067466-32076504	3	LTR7B	9039
1455_4:71031762-71037274	4	LTR7B	5513
1679_4:163093169-163103788	4	LTR7B	10620
1285_4:399611-409299	4	LTR7B	9689
1995_5:136301333-136307654	5	LTR7B	6322
2303_6:117658786-117665200	6	LTR7B	6415
2340_6:131401452-131414194	6	LTR7B	12743
2331_6:126848845-126854456	6	LTR7B	5612
2213_6:77658206-77666402	6	LTR7B	8197
2646_7:138329239-138334531	7	LTR7B	5293
2917_8:104285905-104292093	8	LTR7B	6189
2891_8:88741992-88749018	8	LTR7B	7027
3113_9:94539870-94545510	9	LTR7B	5641
3341_10:100380919-100388398	10	LTR7B	7480
3722_12:17021892-17027363	12	LTR7B	5472
4137_14:46544005-46552096	14	LTR7B	8092
5306_X:16216872-16222271	X	LTR7B	5400
5463_X:71264575-71272620	X	LTR7B	8046
5755_X:149315646-149325315	X	LTR7B	9670
6208_1:226833699-226838425	1	LTR7C	4727
6196_1:221965964-221971618	1	LTR7Y	5655
776_2:192130350-192136106	2	LTR7Y	5757
549_2:60417618-60424938	2	LTR7Y	7321
544_2:57192994-57200209	2	LTR7Y	7216
470_2:12569896-12574343	2	LTR7Y	4448
1113_3:128959810-128965383	3	LTR7Y	5574
1075_3:116105361-116111232	3	LTR7Y	5872
1054_3:104439932-104445795	3	LTR7Y	5864
1234_3:171576671-171582177	3	LTR7Y	5507
852_3:1232834-1245014	3	LTR7Y	12181
1654_4:152741355-152747147	4	LTR7Y	5793
1725_4:182814309-182822012	4	LTR7Y	7704
1343_4:24323422-24328998	4	LTR7Y	5577
1905_5:92823493-92835883	5	LTR7Y	12391
1999_5:136540940-136543623	5	LTR7Y	2684
2365_6:144923391-144932448	6	LTR7Y	9058
2446_7:26024192-26029813	7	LTR7Y	5622
2613_7:121315379-121322301	7	LTR7Y	6923
2459_7:34300136-34305572	7	LTR7Y	5437
2899_8:91947466-91957477	8	LTR7Y	10012
2897_8:90089332-90095881	8	LTR7Y	6550
3297_10:76818220-76826759	10	LTR7Y	8540
3673_11:130564382-130570133	11	LTR7Y	5752
3883_12:95749007-95757677	12	LTR7Y	8671
3832_12:70085289-70091969	12	LTR7Y	6681
4250_15:35238615-35243837	15	LTR7Y	5223
4276_15:53426848-53432484	15	LTR7Y	5637
4405_16:65274874-65278944	16	LTR7Y	4071
4401_16:62977782-62986249	16	LTR7Y	8468
4442_17:34183506-34192680	17	LTR7Y	9175
4585_18:73324599-73330355	18	LTR7Y	5757
4594_19:5548575-5553242	19	LTR7Y	4668
5580_X:92273083-92278794	X	LTR7Y	5712
5671_X:117279302-117285797	X	LTR7Y	6496
5287_X:3553142-3560161	X	LTR7Y	7020
471_2:12626291-12631024	2	LTR8	4734
2543_7:83459667-83465385	7	LTR82B	5719
1266_3:187463746-187472000	3	LTR8A	8255
4525_18:28691940-28698881	18	LTR8B	6942
4216_14:92759617-92766481	14	LTR9	6865
928_3:39575102-39583622	3	LTR9B	8521
3750_12:30844145-30852087	12	LTR9B	7943
4357_16:29709121-29719509	16	LTR9B	10389
2122_6:33117732-33125012	6	LTR9C	7281
1248_3:177657043-177671140	3	MamGypLTR1b	14098
6122_1:181246196-181255342	1	MER11A	9147
3478_11:54758825-54766172	11	MER11C	7348
2045_5:170759468-170767864	5	MER31A	8397
483_2:16788312-16798199	2	MER31B	9888
5304_X:16038039-16051365	X	MER34	13327
5645_X:113104770-113114951	X	MER34A	10182
3780_12:44449478-44458159	12	MER34B	8682
3711_12:11606753-11615133	12	MER34C2	8381
2035_5:162273718-162281160	5	MER34D	7443
1476_4:78713533-78719721	4	MER39B	6189
977_3:72023116-72028917	3	MER41A	5802
1329_4:16997746-17003973	4	MER41A	6228
4519_18:23283956-23288878	18	MER41B	4923
3942_13:35143339-35147650	13	MER41E	4312
5498_X:75961464-75969399	X	MER48	7936
5096_Y:12465498-12478126	Y	MER4A	12629
ERVH1q42.2_1:230601215-230609194	1	MER4D	7980
2325_6:123582329-123588017	6	MER4D	5689
2083_6:16885358-16893697	6	MER4D1	8340
1543_4:103549495-103560707	4	MER4E1	11213
507_2:35434617-35443665	2	MER50	9049
5605_X:98855573-98865190	X	MER50	9618
5583_X:92824427-92829347	X	MER51-int	4921
5035_Y:5941110-5949442	Y	MER51-int	8333
1436_4:64725818-64735619	4	MER51B	9802
3600_11:94650030-94657830	11	MER51B	7801
2916_8:102979372-102991718	8	MER57D	12347
3401_11:7911612-7917907	11	MER57E1	6296
1753_5:8996699-9009343	5	MER65A	12645
6283_22:39052277-39066270	22	MER65C	13994
1574_4:115972089-115981899	4	MER67D	9811
1477_4:79547892-79560603	4	MER67D	12712
2938_8:114240167-114249751	8	MER67D	9585
3193_10:6796051-6802953	10	MER74A	6903
596_2:83787144-83794480	2	MER89	7337
6248_1:247024660-247030174	1	MER9a1	5515
6165_1:205890690-205905299	1	MER9a2	14610
2324_6:123556843-123562657	6	MLT1A0	5815
4038_13:90846803-90854278	13	MLT1B	7476
4419_16:86739328-86747655	16	MLT1B	8328
1313_4:9638436-9647147	4	MLT1D	8712
1290_4:3999151-4005713	4	MLT1D	6563
2262_6:93825186-93837557	6	MLT1D	12372
3946_13:37965979-37975592	13	MLT1D	9614
850_3:888033-896790	3	MLT1E1A	8758
5332_X:30441926-30456988	X	MLT1H	15063
3775_12:42289228-42304112	12	MLT1H1	14885
817_2:218169169-218179890	2	MLT1K	10722
4337_16:9668890-9677042	16	MLT1K	8153
6199_1:223022049-223030156	1	MLT1O	8108
6123_1:183613209-183622443	1	MLT1O	9235
6143_1:191234157-191240730	1	MLT2A1	6574
6225_1:232195767-232201038	1	MLT2A1	5272
2323_6:122838868-122845748	6	MLT2A1	6881
3850_12:80782523-80788903	12	MLT2A1	6381
2006_5:140902473-140912825	5	MLT2A2	10353
3138_9:106787506-106792984	9	MLT2A2	5479
6229_1:236926866-236938803	1	MLT2B1	11938
2318_6:121617318-121626521	6	MLT2B2	9204
5894_1:54893637-54903584	1	MLT2B3	9948
1506_4:91652657-91661263	4	MLT2B3	8607
2609_7:120009178-120015801	7	MLT2B3	6624
777_2:192505922-192517971	2	MLT2B4	12050
2313_6:120460880-120468083	6	MLT2C2	7204
2667_7:146240523-146249184	7	MSTA	8662
2852_8:68971412-68977964	8	MSTA	6553
4539_18:35353551-35361787	18	MSTA	8237
4838_20:40093102-40099044	20	MSTA	5943
3674_11:130752985-130759152	11	MSTB	6168
3720_12:14702784-14710642	12	MSTB	7859
1744_5:702470-709207	5	MSTB-int	6738
2703_8:7402289-7408615	8	MSTB-int	6327
2715_8:7903214-7909304	8	MSTB-int	6091
4029_13:88509739-88518743	13	MSTB-int	9005
5560_X:86981843-86987484	X	MSTB-int	5642
3986_13:66225354-66232361	13	MSTB1	7008
5696_X:126862546-126870659	X	MSTB2-int	8114
5591_X:94697886-94705089	X	PABL	7204
1577_4:117252106-117257789	4	THE1B-int	5684
6224_1:232229605-232234799	1	THE1D	5195
5437_X:64647408-64663902	X	THE1D-int	16495

### Sheet: C3_iPSC_and_PGCLC
ID and coordinates	chromosome	species	length
2014_5:147868277-147874526	5	HERVH-int	6250
2623_7:125260114-125264637	7	HERVH-int	4524
2092_6:21355920-21367062	6	HERVL32-int	11143
3522_11:67619700-67626914	11	LTR12C	7215
HERVER(HCML-ARV)_2:231401094-231409097	2	LTR2C	8004
3256_10:53490061-53504727	10	LTR49	14667
6126_1:185947625-185954216	1	LTR7	6592
6217_1:229173970-229180173	1	LTR7	6204
6174_1:209448804-209455626	1	LTR7	6823
6226_1:233681187-233689204	1	LTR7	8018
830_2:224223926-224230340	2	LTR7	6415
813_2:215922302-215930906	2	LTR7	8605
831_2:224296625-224304268	2	LTR7	7644
1493_4:87921802-87927332	4	LTR7	5531
1514_4:92438179-92444199	4	LTR7	6021
1505_4:91623615-91634466	4	LTR7	10852
1735_4:186241147-186247584	4	LTR7	6438
1347_4:24500974-24508027	4	LTR7	7054
1544_4:103941481-103948508	4	LTR7	7028
1767_5:18666944-18676153	5	LTR7	9210
2342_6:131900683-131907723	6	LTR7	7041
2078_6:14294642-14302844	6	LTR7	8203
2358_6:142015648-142022089	6	LTR7	6442
2338_6:131323295-131329145	6	LTR7	5851
2627_7:125916141-125924862	7	LTR7	8722
2856_8:71674936-71683238	8	LTR7	8303
2965_8:132075614-132086002	8	LTR7	10389
2962_8:131309578-131316268	8	LTR7	6691
2966_8:135767174-135773027	8	LTR7	5854
3101_9:90412918-90418687	9	LTR7	5770
3150_9:115473180-115479707	9	LTR7	6528
3095_9:87410326-87422073	9	LTR7	11748
3430_11:27629074-27634939	11	LTR7	5866
3703_12:10333015-10338658	12	LTR7	5644
4403_16:65227133-65236580	16	LTR7	9448
4779_19:53831403-53845084	19	LTR7	13682
4745_19:47392828-47398771	19	LTR7	5944
4813_20:12754139-12764427	20	LTR7	10289
5668_X:116812450-116817998	X	LTR7	5549
2437_7:21547318-21556347	7	LTR71A	9030
2328_6:124890406-124897762	6	LTR7Y	7357
2599_7:113231859-113239308	7	LTR7Y	7450
2909_8:97175021-97180753	8	LTR7Y	5733
3320_10:90294973-90300740	10	LTR7Y	5768
5639_X:109866293-109870869	X	LTR7Y	4577
4812_20:12338020-12346131	20	LTR9	8112
1921_5:100982836-100990224	5	MAR41A	7389
1064_3:112413019-112423381	3	MER21A	10363
1419_4:61763570-61769538	4	MER31-int	5969
5691_X:125386851-125394562	X	MER41C	7712
3318_10:90080050-90086792	10	MER4A1	6743
3151_9:115839176-115844929	9	MER4CL34	5754
1722_4:179165301-179170593	4	MER4E	5293
5686_X:122222003-122229858	X	MER61-int	7856
576_2:75210982-75219555	2	MLT1I	8574
6189_1:216145056-216150415	1	MLT1O	5360
2957_8:128608694-128617636	8	MLT2B1	8943
3959_13:51169715-51178462	13	MSTA-int	8748
5563_X:87681665-87687660	X	MSTD	5996
2370_6:146447175-146456490	6	THE1B	9316
3451_11:42119615-42125323	11	THE1B	5709
5579_X:92096286-92105674	X	THE1B	9389
772_2:188033493-188039156	2	THE1C-int	5664

### Sheet: C4_PGCLC_specific
ID and coordinates	chromosome	species	detail	length
K-10_1:155626664-155635845	1	LTR5	LTR5_Hs	9182
5931_1:75377241-75387497	1	LTR5	LTR5_Hs	10257
5913_1:66417246-66425819	1	LTR5	LTR5_Hs	8574
K-12_3:113024275-113033435	3	LTR5	LTR5_Hs	9161
864_3:9841749-9854710	3	LTR5	LTR5_Hs	12962
1045_3:101692113-101701253	3	LTR5	LTR5_Hs	9141
K-15_3:185562546-185571727	3	LTR5	LTR5_Hs	9182
K-19_3:125890457-125899596	3	LTR5	LTR5_Hs	9140
1685_4:164995689-165005061	4	LTR5	LTR5_Hs	9373
K-83_4:160658784-160661286	4	LTR5	LTR5_Hs	2503
K-11_5:156657704-156666885	5	LTR5	LTR5_Hs	9182
1793_5:30485108-30495950	5	LTR5	LTR5_Hs	10843
1921_5:100982836-100990224	5	LTR5	LTR5_Hs	7389
K-9_6:77716943-77726366	6	LTR5	LTR5_Hs	9424
2409_7:4590929-4600359	7	LTR5	LTR5_Hs	9431
K-47_7:104747920-104752819	7	LTR5	LTR5_Hs	4900
K-7_8:7497873-7507337	8	LTR5	LTR5_Hs	9465
3340_10:99818701-99827957	10	LTR5	LTR5_Hs	9257
K-22_10:6824177-6833641	10	LTR5	LTR5_Hs	9465
K-8_11:101695061-101704528	11	LTR5	LTR5_Hs	9468
HERVK-27_11:62368489-62383091	11	LTR5	LTR5_Hs	14603
K-20_11:118721013-118730174	11	LTR5	LTR5_Hs	9162
K-13_12:58327457-58336915	12	LTR5	LTR5_Hs	9459
4695_19:27637113-27646451	19	LTR5	LTR5_Hs	9339
K-77_19:385097-387637	19	LTR5	LTR5_Hs	2541
4873_21:18561003-18570006	21	LTR5	LTR5_Hs	9004
K-14_22:18938672-18947848	22	LTR5	LTR5_Hs	9177
5872_1:45316433-45321282	1	HERVH-int		4850
4680_19:23552247-23559527	19	HERVH-int		7281
5620_X:103762321-103765692	X	HERVH-int		3372
1163_3:148552181-148567777	3	HERVK-int		15597
K-75_16:34997024-34999771	16	HERVK-int		2748
3771_12:39190839-39201157	12	HERVK9-int		10319
4769_19:52751425-52755047	19	HERVK9-int		3623
4615_19:9709655-9722342	19	LTR10A		12688
868_3:14039088-14047393	3	LTR10B1		8306
4681_19:23571068-23580044	19	LTR10B1		8977
4649_19:20769293-20780609	19	LTR10B1		11317
4526_18:29356484-29362582	18	LTR10F		6099
1673_4:160662406-160671794	4	LTR12		9389
5883_1:48437943-48446631	1	LTR12B		8689
3522_11:67619700-67626914	11	LTR12C		7215
4353_16:21629613-21637525	16	LTR12D		7913
2289_6:111130927-111141848	6	LTR17		10922
1458_4:71638289-71645800	4	LTR2		7512
3594_11:93103973-93117345	11	LTR2		13373
3679_12:3422587-3430316	12	LTR2		7730
5360_X:48853816-48861808	X	LTR2		7993
5388_X:53512947-53520776	X	LTR2		7830
3776_12:42440798-42451511	12	LTR22E		10714
5804_1:1412251-1418852	1	LTR2B		6602
1339_4:22599562-22605466	4	LTR2B		5905
3335_10:97555738-97561771	10	LTR2B		6034
K-21_1:160690783-160700016	1	LTR5		9234
6272_22:23538315-23548383	22	LTR5B		10069
3528_11:67882043-67889510	11	LTR6B		7468
6176_1:210111088-210116207	1	LTR7		5120
1251_3:179515304-179527182	3	LTR7		11879
1717_4:175460252-175467035	4	LTR7		6784
1994_5:135730386-135737338	5	LTR7		6953
2080_6:16259014-16264895	6	LTR7		5882
2957_8:128608694-128617636	8	LTR7		8946
2962_8:131309578-131316268	8	LTR7		6691
2872_8:81898015-81903943	8	LTR7		5929
3151_9:115839176-115844929	9	LTR7		5754
3261_10:55971709-55976876	10	LTR7		5168
3305_10:83057507-83063365	10	LTR7		5859
3432_11:29973530-29980290	11	LTR7		6761
3843_12:76291617-76300850	12	LTR7		9234
3703_12:10333015-10338658	12	LTR7		5644
4147_14:50893356-50901034	14	LTR7		7679
4221_14:101305079-101311247	14	LTR7		6169
4674_19:23025107-23031755	19	LTR7		6649
6118_1:178040362-178045925	1	LTR7B		5564
2450_7:29784991-29792474	7	LTR7B		7484
4489_17:80399793-80408186	17	LTR7B		8394
4744_19:47047397-47055397	19	LTR7B		8001
4664_19:21858174-21867391	19	LTR7C		9218
5940_1:79696346-79702067	1	LTR7Y		5722
2055_5:180408150-180420673	5	LTR7Y		12524
2909_8:97175021-97180753	8	LTR7Y		5733
3085_9:82699679-82706383	9	LTR7Y		6705
4039_13:90839490-90844113	13	LTR7Y		4624
ERVH16q24.1_16:86278094-86281279	16	LTR7Y		3186
4017_13:83906710-83913797	13	LTR8		7088
5594_X:95071930-95079861	X	LTR9B		7932
1291_4:4042122-4049022	4	MER11C		6901
4071_14:20807623-20817205	14	MER34		9583
4491_18:405895-418808	18	MER41A		12914
550_2:62088709-62100497	2	MER4E1		11789
1383_4:42280998-42290046	4	MER57B1		9049
2589_7:107093493-107108826	7	MER66D		15334
2196_6:70436655-70448522	6	MER9a2		11868
1745_5:1577340-1585389	5	MER9a3		8050
3371_10:123814108-123820319	10	MLT2A1		6211
1740_4:189979817-189990326	4	PRIMA41-int

### Sheet: C5_suppressed_in_hiPSC
ID and coordinates	chromosome	species	length
6073_1:155691828-155699522	1	LTR14	7695
ERVW-13_2:112039344-112044989	2	LTR17	5646
698_2:142900243-142907915	2	LTR17	7673
ERVW-15_4:8420363-8427765	4	LTR17	7403
ERVW-1-2013_7:92467997-92478192	7	LTR17	10196
565_2:69789471-69799355	2	LTR19C	9885
2828_8:53731263-53737231	8	LTR2	5969
ERV3-1_7:64990354-65006746	7	LTR4	16393
4003_13:76983509-76993630	13	LTR65	10122
857_3:5140822-5149818	3	LTR71A	8997
1407_4:54020047-54025559	4	LTR7B	5513
4185_14:75577963-75587648	14	LTR7B	9686
4363_16:30859668-30865380	16	LTR7B	5713
699_2:142929043-142937291	2	MER4E1	8249
1756_5:10716139-10724937	5	MLT2A1	8799
3927_13:19626059-19635907	13	THE1D	9849

### Sheet: C6_EBC_and_PGCLC
ID and coordinates	chromosome	species	length
2522_7:64945897-64951162	7	HERVK9-int	5266
3620_11:100744890-100750676	11	LTR10F	5787
ERVW-25_13:36956648-36958981	13	LTR17	2334
1632_4:137478453-137486830	4	LTR2	8378
6092_1:167863090-167869903	1	LTR2B	6814
2643_7:137262566-137268697	7	LTR2B	6132
5397_X:56024196-56032063	X	LTR2B	7868
4771_19:52984943-52989463	19	LTR3	4521
4354_16:25140796-25149484	16	LTR35	8689
943_3:46426676-46433564	3	LTR3A	6889
1878_5:71571926-71578401	5	LTR3A	6476
ERVFRD-2_19:53007511-53013180	19	LTR43	5670
ERVV-2_19:53044737-53051127	19	LTR43	6391
3166_9:131546098-131553142	9	LTR7	7045
4291_15:74354143-74361624	15	LTR7	7482
3553_11:78080835-78089728	11	LTR7C	8894
6016_1:112826177-112832724	1	MER41B	6548
4906_21:42916752-42925759	21	MER48	9008
ERVFRD-1_6:11102488-11111838	6	MER57E1	9351
ERVV-1_19:53014330-53016580	19	MER66-int	2251
2135_6:47308178-47315993	6	MER9a1	7816
510_2:37124922-37137627	2	MLT1G3	12706

### Sheet: C7_EBC_Specific
ID and coordinates	chromosome	species	length
1449_4:69055850-69065083	4	Harlequin-int	9234
4271_15:51357586-51367580	15	HERV17-int	9995
W-134_17:35551286-35552593	17	HERV17-int	1308
5709_X:131925907-131933350	X	HERV17-int	7444
2518_7:64679994-64686561	7	HERVH-int	6568
3380_11:3473019-3482099	11	HERVH-int	9081
3914_12:127153667-127156488	12	HERVH-int	2822
W-45_8:124899763-124907226	8	HERVIP10F-int	7464
4258_15:41587553-41592735	15	HERVIP10F-int	5183
4484_17:75023737-75028744	17	HERVK14-int	5008
1507_4:91697652-91701712	4	HERVK9-int	4061
2953_8:126008501-126012155	8	HERVK9-int	3655
4246_15:25636573-25643902	15	HERVK9-int	7330
4249_15:34154888-34161933	15	LTR10A	7046
1081_3:120038401-120045736	3	LTR10G	7336
1879_5:72926261-72936085	5	LTR12C	9825
2172_6:64024006-64032792	6	LTR12C	8787
2821_8:53068947-53077280	8	LTR12C	8334
2297_6:114997808-115004280	6	LTR12F	6473
4270_15:51282240-51286694	15	LTR14B	4455
1720_4:176291962-176300290	4	LTR16A	8329
W-11_2:164657909-164659611	2	LTR17	1703
W-30_5:57520021-57522889	5	LTR17	2869
5906_1:64186606-64192770	1	LTR18A	6165
1080_3:119978069-119990309	3	LTR19A	12241
6128_1:186914432-186922867	1	LTR2	8436
5966_1:91662450-91672448	1	LTR2	9999
768_2:187510608-187516863	2	LTR2	6256
1128_3:134020019-134027485	3	LTR2	7467
4281_15:55510817-55517096	15	LTR2	6280
5860_1:36330037-36337263	1	LTR21B	7227
1376_4:37545756-37552478	4	LTR2B	6723
4770_19:52898514-52905434	19	LTR2B	6921
5108_Y:13282561-13289605	Y	LTR2B	7045
5840_1:20153945-20160366	1	LTR2C	6422
1118_3:130141302-130147638	3	LTR2C	6337
3221_10:34968861-34975636	10	LTR2C	6776
4434_17:28230515-28239177	17	LTR2C	8663
HERVE(HERV4-1)_19:20746819-20755632	19	LTR2C	8814
2924_8:107597655-107606881	8	LTR30	9227
869_3:14225210-14230183	3	LTR3A	4974
937_3:46046256-46054342	3	LTR3A	8087
4174_14:69809151-69819704	14	LTR3A	10554
K-49_17:8056335-8063901	17	LTR5	7567
3379_11:3447425-3456906	11	LTR5A	9482
4777_19:53469500-53482212	19	LTR61	12713
2449_7:29636374-29646231	7	LTR6A	9858
3253_10:52946451-52955993	10	LTR6A	9543
4558_18:50400452-50408730	18	LTR6A	8279
2439_7:22703357-22709314	7	LTR7	5958
3316_10:89284719-89291763	10	LTR7	7045
4006_13:77933220-77939379	13	LTR7	6160
4885_21:28161728-28167804	21	LTR7	6077
5143_Y:16379454-16384936	Y	LTR7A	5483
6195_1:221947780-221958635	1	LTR7C	10856
519_2:41377832-41385713	2	LTR7C	7882
942_3:46387405-46393402	3	LTR7C	5998
2577_7:99723171-99729894	7	LTR7C	6724
4627_19:15828860-15837304	19	LTR7C	8445
4765_19:52620841-52627302	19	LTR7C	6462
5493_X:75631566-75637470	X	LTR7C	5905
3604_11:95309459-95317607	11	LTR7Y	8149
2054_5:179047877-179056363	5	MER21C	8487
6115_1:175269398-175277561	1	MER41C	8164
1184_3:154366897-154378402	3	MER4D	11506
3254_10:53021993-53030667	10	MER50	8675
4215_14:92622416-92629608	14	MER51-int	7193
6072_1:155650287-155659631	1	MER51A	9345
1782_5:24296854-24314450	5	MER90a	17597
3642_11:110396310-110409362	11	MER9a1	13053
K-50_10:3393038-3402593	10	MLT1F2	9556
2031_5:160931933-160937891	5	MLT1I	5959
1906_5:95706082-95713306	5	MSTA	7225
5937_1:78872186-78880915	1	MSTB	8730
2010_5:144609328-144616900	5	MSTB	7573
875_3:16763829-16772531	3	PABL	8703
4074_14:21003300-21011512	14	PABL	8213
5344_X:37465408-37473413	X	PrimLTR79	8006
1406_4:53483029-53494214	4	THE1B	11186

### Sheet: C8_suppressed_in_Seminoma
ID and coordinates	chromosome	species	length
W-92_4:152841827-152842330	4	HERV17-int	504
912_3:33448362-33453503	3	HERV9NC-int	5142
4051_13:100080209-100088667	13	HERV9NC-int	8459
3433_11:31608174-31609536	11	HERVFH21-int	1363
5346_X:37451927-37461065	X	HERVH-int	9139
1806_5:34783711-34786931	5	HERVK9-int	3221
1066_3:112690298-112701577	3	HERVL-int	11280
4894_21:36104267-36109979	21	LTR10F	5713
624_2:97821109-97829456	2	LTR12	8348
4292_15:76262993-76269672	15	LTR14A	6680
W-96_5:60658493-60666453	5	LTR17	7961
W-40_7:16677068-16677893	7	LTR17	826
5448_X:66218550-66226258	X	LTR2	7709
4378_16:35797698-35804523	16	LTR22B	6826
3400_11:7898105-7906049	11	LTR23	7945
1892_5:82267545-82273706	5	LTR2B	6162
4684_19:23864818-23872406	19	LTR3	7589
5429_X:63426517-63434693	X	LTR46	8177
546_2:58113431-58119130	2	LTR48	5700
4778_19:53433374-53443110	19	LTR61	9737
513_2:38080799-38086512	2	LTR7	5714
2457_7:32832025-32843665	7	LTR7	11641
3656_11:121632565-121643491	11	LTR7	10927
5918_1:70366861-70372373	1	MER41B	5513
2339_6:131294371-131300270	6	MER4C	5900
4715_19:36323747-36332422	19	MLT1G	8676
3692_12:8787063-8796436	12	MSTA-int	9374
2360_6:143077707-143086385	6	THE1B	8679

### Sheet: C9_PGCLC_and_Seminoma
ID and coordinates	chromosome	species	length
3392_11:5928628-5938951	11	HERV-Fc1	10324
3678_12:1711130-1715463	12	HERV9NC-int	4334
4841_20:41594585-41602330	20	LTR10B1	7746
4762_19:52460888-52466346	19	LTR14	5459
877_3:19481979-19490450	3	LTR2	8472
2080_6:16259014-16264895	6	LTR7	5882
4714_19:36255755-36265235	19	LTR7B	9481
4100_14:31701989-31712213	14	MER77B	10225
2523_7:65303097-65311524	7	PABL	8428

### Sheet: C10_Seminoma_specific
ID and coordinates	chromosome	species	detail	length
W-70_1:51226973-51230497	1	HERV17-int		3525
485_2:17341051-17349678	2	HERV17-int		8628
1568_4:114047115-114056633	4	HERV17-int		9519
4673_19:22747818-22758901	19	HERV17-int		11084
728_2:158865299-158879717	2	HERVE-int		14419
1310_4:9505688-9519520	4	HERVE-int		13833
2574_7:97948902-97960343	7	HERVE-int		11442
K-68_14:105673311-105676203	14	HERVK-int		2893
4665_19:22193282-22202824	19	HERVK3-int		9543
5874_1:45753521-45762513	1	LTR10B2		8993
2112_6:31328756-31337552	6	LTR10E		8797
2082_6:16455876-16464625	6	LTR12F		8750
2320_6:122504870-122514220	6	LTR14		9351
W-76_2:75871688-75879498	2	LTR17		7811
W-42_7:114379086-114386320	7	LTR17		7235
W-53_11:26590429-26597675	11	LTR17		7247
3967_13:55053784-55062564	13	LTR17		8781
4882_21:26854424-26862444	21	LTR17		8021
1945_5:112524092-112532633	5	LTR2		8542
4444_17:35500761-35508355	17	LTR2		7595
6169_1:206052701-206058912	1	LTR2B		6212
1264_3:186865306-186875043	3	LTR5	LTR5_Hs	9738
K-48_7:141751124-141756138	7	LTR5	LTR5_Hs	5015
4490_17:80537009-80552020	17	LTR5	LTR5_Hs	15012
2081_6:16223548-16231781	6	LTR61		8234
4229_14:106196993-106207092	14	LTR6A		10100
791_2:203960013-203967570	2	LTR7		7558
2436_7:21500900-21508350	7	LTR71A		7451
6080_1:160687620-160690643	1	MER11C		3024
4655_19:21412130-21418811	19	MER9a2		6682
606_2:88876862-88890156	2	THE1B		13295
4231_14:106628206-106641568	14	THE1B-int		13363
