## Supplementary material for "Viral proteins and virus-like particles of the LTR5_Hs endogenous retrovirus in human primordial germ cell-like cells": Table S2

### Sheet: C4_PGCLC_withFeature
ID and coordinate	chromosome	HERV family	LTR5_Hs?	length	day0 EB	normalized counts	associating gene	Cluster
6272_22:23538315-23548383	22	LTR5B	Maybe	10069	+	120000	in PCAT14	4
K-14_22:18938672-18947848	22	LTR5	Yes	9177	+	55000		4
K-11_5:156657704-156666885	5	LTR5	Yes	9182	-	52000	in SGCD	4
K-9_6:77716943-77726366	6	LTR5	Yes	9424	-	50000	in MEI4	4
1994_5:135730386-135737338	5	LTR7		6953	-	35000	in SLC25A48	4
K-7_8:7497873-7507337	8	LTR5	Yes	9465	-	22000	in DEFB107A/B	4
K-20_11:118721013-118730174	11	LTR5	Yes	9162	+	22000		4
4681_19:23571068-23580044	19	LTR10B1		8977	-	18000		4
4147_14:50893356-50901034	14	LTR7		7679	-	17000	in ABHD12B	4
1745_5:1577340-1585389	5	MER9a3		8050	+	17000	in SDHAP3	4
1045_3:101692113-101701253	3	LTR5	Yes	9141	+	16000		4
K-8_11:101695061-101704528	11	LTR5	Yes	9468	-	15000		4
868_3:14039088-14047393	3	LTR10B1		8306	-	15000		4
1383_4:42280998-42290046	4	MER57B1		9049	-	15000		9
K-13_12:58327457-58336915	12	LTR5	Yes	9459	-	13000		4
K-12_3:113024275-113033435	3	LTR5	Yes	9161	-	12000		4
K-10_1:155626664-155635845	1	LTR5	Yes	9182	-	10000		4
4695_19:27637113-27646451	19	LTR5	Yes	9339	-	9000		4
864_3:9841749-9854710	3	LTR5	Yes	12962	-	8000	near RPUSD3	4
HERVK-27_11:62368489-62383091	11	LTR5	Yes	14603	-	8000	in ASRGL1	4
3522_11:67619700-67626914	11	LTR12C		7215	+	8000		3
3776_12:42440798-42451511	12	LTR22E		10714	-	8000	in PPHLN1	4
2409_7:4590929-4600359	7	LTR5	Yes	9431	-	7000		4
2962_8:131309578-131316268	8	LTR7		6691	-	7000		3
4664_19:21858174-21867391	19	LTR7C		9218	-	7000		4
550_2:62088709-62100497	2	MER4E1		11789	-	6000	in COMMD1	4
K-15_3:185562546-185571727	3	LTR5	Yes	9182	+	5000		4
1291_4:4042122-4049022	4	MER11C		6901	+	5000		4
4680_19:23552247-23559527	19	HERVH-int		7281	-	4000		4
5620_X:103762321-103765692	X	HERVH-int		3372	-	2500		4
4649_19:20769293-20780609	19	LTR10B1		11317	-	2500	in ZNF66	9
K-47_7:104747920-104752819	7	LTR5	Yes	4900	+	2200	in LHFPL3	4
1163_3:148552181-148567777	3	HERVK-int		15597	+	2200		4
5931_1:75377241-75387497	1	LTR5	Yes	10257	+	2000	in SLC44A5	4
4526_18:29356484-29362582	18	LTR10F		6099	-	2000		4
2080_6:16259014-16264895	6	LTR7		5882	-	2000	in GMPR	9
4744_19:47047397-47055397	19	LTR7B		8001	-	2000	near TMEM160	4
2196_6:70436655-70448522	6	MER9a2		11868	-	2000	in FAM135A	4
3340_10:99818701-99827957	10	LTR5	Yes	9257	+	1800	in ABCC2	4
K-19_3:125890457-125899596	3	LTR5	Yes	9140	+	1800		9
4353_16:21629613-21637525	16	LTR12D		7913	-	1800		4
1793_5:30485108-30495950	5	LTR5	Yes	10843	-	1700		4
3085_9:82699679-82706383	9	LTR7Y		6705	-	1500		4
1685_4:164995689-165005061	4	LTR5	Yes	9373	-	1200		4
K-21_1:160690783-160700016	1	LTR5		9234	-	1200	in CD48	9
5872_1:45316433-45321282	1	HERVH-int		4850	-	1200		4
1673_4:160662406-160671794	4	LTR12		9389	-	1200		4
2289_6:111130927-111141848	6	LTR17		10922	-	1200	in SLC16A10	9
3528_11:67882043-67889510	11	LTR6B		7468	-	1200		9
